# ER-liquid condensate contacts sequester FAM134B/C and RhoA to govern cell morphology

**DOI:** 10.1101/2025.11.01.685922

**Authors:** Natalia Jimenez-Moreno, Arianna Karageorgiou, Katie Winnington-Ingram, Jimi Wills, Chinmayi Pednekar, Matthew Pearson, Lukas Gerasimavicius, Ann Wheeler, Joseph A. Marsh, Paul Verkade, Alex von Kriegsheim, Jon D. Lane, Simon Wilkinson

## Abstract

ER-phagy receptors have elusive physiological functions beyond ER remodelling. Here, we use proximity biotinylation to identify their cytoplasmic interactomes. Secondary CRISPR/Cas9 screening reveals regulators of the prototypical FAM134B/C receptors, which include PRKAR1A, canonically known as a subunit of PKA. PRKAR1A directly binds an amphipathic helix in the otherwise disordered cytoplasmic domain of FAM134B. Super-resolution, FRAP and CLEM imaging reveal novel interorganellar contacts between liquid-like condensates of cAMP-bound PRKAR1A and the ER. Condensates promote clustering of ER-embedded FAM134B/C with LC3B, independently of regulation of PKA by PRKAR1A. Proteomics reveal that cytoplasmic RhoA interacts with FAM134B/C clusters and that sequestration of both these molecules occurs within lysosomes embedded within the proximal condensates. This results in reduced actomyosin contractility and ER-condensate interactions thusly determine cell morphology and cancer cell invasion modality. In summary, ER-condensate contacts mediated by FAM134B/C are novel cellular degradation hubs that coordinate ER and cellular remodelling.
