## Supplementary Table 2 for "ER-liquid condensate contacts sequester FAM134B/C and RhoA to govern cell morphology"

### Sheet: Robust Z-scores FAM134B flux
Basal
	NTC	NTC2	Fgfr1op	Rint1	Ssfa2	Bmpr2	Atf6	Ppp3ca	Ccnb2	Cc2d1a	Aspscr1	Usp39	Pex13	Ncapd2	Prkar1a
FAM134B-SRAI n=1	-0.983851	-1.37368	5.32584	3.48026	0.200522	0.0209355	0.957597	-0.36375	1.28817	0.674491	-0.0209355	0.148479	-0.292134	-1.52878	-4.37823
FAM134B-SRAI n=2	-0.180329	-0.176588	2.03348	0.987585	1.6126	0.568283	0.344722	-0.15813	0.038167	-0.96872	-0.470697	-0.05988	-1.88695	0.674491	-2.07585
SRAI-FAM134B n=1	-0.328075	-0.0261246	1.39836	1.83614	1.08738	1.45074	-0.16029	0.395787	-0.846728	-0.13282	-0.502253	0	0.273309	-0.54953	-2.80382
SRAI-FAM134B n=2	-0.568517	-0.155104	2.10675	0.784226	0.606734	0.237357	-0.66159	0.485425	-1.43096	-0.67449	-0.625223	0	0.152785	-0.66271	-2.23184
Average	-0.515193	-0.432875	2.71611	1.77205	0.87681	0.569329	0.12011	0.089833	-0.23784	-0.275385	-0.404777	0.0221497	-0.438248	-0.516632	-2.87243
EBSS
	NTC	NTC2	Fgfr1op	Rint1	Ssfa2	Bmpr2	Atf6	Ppp3ca	Ccnb2	Cc2d1a	Aspscr1	Usp39	Pex13	Ncapd2	Prkar1a
FAM134B-SRAI n=1	-1.12497	0.164418	1.52713	0.674491	0.694878	2.11371	0.0142928	0	-0.480126	1.31663	0.674491	-0.49766	0	-0.70492	-2.26932
FAM134B-SRAI n=2	0.67856	0.0789723	3.5616	0.797139	1.83292	-0.540215	0.956935	-0.48506	0.614532	0.386682	0	-1.85008	-0.674491	0.335694	-3.15754
SRAI-FAM134B n=1	-0.0334722	0.364819	0.416777	1.12195	1.5661	1.92275	0	0.551048	-1.33826	-1.26278	-0.191939	-0.50196	1.03747	-1.5025	-1.57447
SRAI-FAM134B n=2	-0.394883	0.121095	2.34215	-0.76591	1.59899	-2.82886	-0.0824216	0.238189	1.50909	0.151626	0.84509	-0.15163	0.0824216	-1.45058	-2.65165
Average	-0.218691	0.182326	1.96191	0.456917	1.42322	0.166847	0.222201	0.0760443	0.0763086	0.148041	0.33191	-0.750332	0.111349	-0.830577	-2.41324

### Sheet: Robust Z-scores FAM134C flux
Basal
	NTC	NTC2	Rint1	Strip1	Hcfc2	Lrch1	Dock7	Ncapd2	Ppp3ca	Lrch4	Dock8	Atf6	Pex13	Ssfa2	Lrch3	Ccnb2	Cc2d1a	Prkar1a
FAM134C-SRAI n=1	0.474688	-0.523809	8.05031	2.36626	-0.66747	0.316614	0.847031	0.313596	-0.427143	0.156742	-0.531751	-1.56853	-0.932693	0.668473	0.657849	2.51299	-1.15071	-3.21643
FAM134C-SRAI n=2	-1.37439	0.134732	0.812165	0.301873	1.2017	0.412761	1.11861	0.551431	0.625137	-0.128452	0.290137	0.536816	-0.319849	-0.674491	-0.263415	-2.16146	-1.17713	-2.01878
SRAI-FAM134C n=1	0.307159	0.174623	4.08234	0.429423	2.0144	0.131068	0.622934	0.445412	0.220231	-0.726048	-0.371382	-0.131068	0.52925	-0.915247	-2.41531	-2.32376	-2.35081	-2.38483
SRAI-FAM134C n=2	-0.822527	-0.0555543	3.55012	0.451742	0.46169	2.1111	-0.0694104	0.687706	0.47957	-0.386411	0.57693	0.772052	-0.108926	-0.210776	0.0694104	-0.946323	-1.26032	-1.80106
Average	-0.353766	-0.067502	4.12373	0.887325	0.752578	0.742886	0.629792	0.499536	0.224449	-0.271042	-0.00901682	-0.0976822	-0.208055	-0.28301	-0.487866	-0.729639	-1.48474	-2.35527
EBSS
	NTC	NTC2	Rint1	Strip1	Hcfc2	Lrch1	Dock7	Ncapd2	Ppp3ca	Lrch4	Dock8	Atf6	Pex13	Ssfa2	Lrch3	Ccnb2	Cc2d1a	Prkar1a
FAM134C-SRAI n=1	0.0380489	-0.836991	6.83523	1.4094	-0.0390351	-2.46524	2.1164	0.407741	0.123998	-0.338036	0.412226	0.598393	-1.69792	-0.846571	-0.358665	2.63727	-0.697519	-0.326254
FAM134C-SRAI n=2	-1.36045	-0.325391	-0.90013	0.674491	-0.0343261	0.340052	0.0343261	0.303416	0	1.2669	-1.603	0.304864	1.12752	-0.361711	0.547563	-0.350834	-1.56849	-2.18684
SRAI-FAM134C n=1	-0.480061	0.352002	2.00907	1.74184	1.00616	0.0491947	0.251682	0.469917	0.731968	-0.0491947	0.67779	-0.0833952	0.144787	0.592953	-1.04222	-1.29642	-1.41731	-0.674491
SRAI-FAM134C n=2	-0.0789218	-0.638296	3.7743	0.0113257	-0.41524	0.150468	-0.654257	-0.0664521	0.0371312	1.21232	0.893282	-1.03743	-1.67899	-0.184015	0.101455	-0.694725	-1.18364	-2.89172
Average	-0.470345	-0.362169	2.92962	0.959264	0.12939	-0.481381	0.437038	0.278656	0.223274	0.522997	0.0950737	-0.0543913	-0.526153	-0.199836	-0.187966	0.0738224	-1.21674	-1.51983
